# Widespread occurrence of ampicillin-susceptible *Enterococcus faecium* and *Enterococcus lactis* clinical isolates with low MICs to cephalosporins from Spain and Portugal

**DOI:** 10.64898/2026.08.28.747786

**Authors:** Miquel Sánchez-Osuna, Inmaculada Gómez-Sánchez, Juan C. Vázquez-Ucha, Ana C. Almeida-Santos, Paula Bierge, David Velasco, Judith Guitart-Matas, Silvia Capilla, Cristina Garcia-de-la-Mària, Salud Rodríguez-Pallares, Arianna Rodríguez-Coello, Antónia Read, Mariana Romanholo, Ana R. Freitas, Luisa Peixe, Oriol Gasch, Germán Bou, Carla Novais, Oscar Q. Pich

## Abstract

Reduced cephalosporin resistance in *Enterococcus faecium* has traditionally been reported in laboratory mutants and, more recently, in a single clinical ampicillin-susceptible (AmpS) isolate. Herein, we investigated whether this phenotype is widespread by analysing 95 clinical enterococcal isolates (78 AmpS and 17 ampicillin resistant [AmpR]) collected from three hospitals in Spain and Portugal (2009-2025). Low ceftriaxone MICs (≤4 mg/L) were detected in 19/51 (37.3%) AmpS *E. faecium* and 7/27 (25.9%) *E. lactis* but in none of the AmpR isolates. Low ceftriaxone MICs were associated with older patient age in both species and with prior ampicillin therapy in *E. faecium*, but not with other clinical or epidemiological variables. Ceftaroline MICs were consistently low among AmpS isolates, while ceftriaxone and cefotaxime showed greater variability. Low-MIC isolates were distributed across multiple clonal lineages and hospitals and did not share a distinctive resistance or virulence gene profile. PBP5 phylogeny and variation at the *psr*-*pbp5* region separated AmpS from AmpR *E. faecium* but did not explain variability in ceftriaxone MICs. Five AmpS isolates with reduced ceftriaxone MICs carried chromosomal deletions that included the *psr*-*pbp5* region and genes with diverse cellular functions. Variation in other candidate resistance genes (*pbpA*, *ponA*, *pbpF*, *croRS*, *stpA*/*stk* and *murAA*) did not consistently explain the MIC differences. These results reveal unexpected heterogeneity in intrinsic cephalosporin resistance in clinical *E. faecium* and *E. lactis* and suggest that additional genetic or regulatory mechanisms underlie reduced susceptibility.
