## Supplementary material for "Widespread occurrence of ampicillin-susceptible *Enterococcus faecium* and *Enterococcus lactis* clinical isolates with low MICs to cephalosporins from Spain and Portugal": TableS1.tsv

Table S1. Univariate analysis of clinical variables associated with ampicillin-susceptible isolates exhibiting low ceftriaxone MICs compared with those exhibiting high ceftriaxone MICs. Continuous variables were compared using the Mann-Whitney U test and categorical variables were assessed using Fisher's exact test.
variable	test	pvalue	median_highMIC	median_lowMIC	highMIC_pos	highMIC_total	lowMIC_pos	lowMIC_total	prev_highMIC	prev_lowMIC
Age	MWU	0.0226411164121835	67	79.5
Sex__F	Fisher	0.810491697250124			27	52	12	26	0.519230769230769	0.461538461538462
Sex__M	Fisher	0.632347208069024			24	52	14	26	0.461538461538462	0.538461538461538
other_microorganisms	Fisher	1			37	52	18	26	0.711538461538462	0.692307692307692
Antibiotic__Acyclovir	Fisher	1			1	52	0	26	0.0192307692307692	0
Antibiotic__Amikacin	Fisher	0.333333333333333			0	52	1	26	0	0.0384615384615385
Antibiotic__Amoxicillin	Fisher	0.54978354978355			2	52	0	26	0.0384615384615385	0
Antibiotic__Amoxicillin-clavulanate	Fisher	0.557198042734252			12	52	4	26	0.230769230769231	0.153846153846154
Antibiotic__AmphotericinB	Fisher	1			1	52	0	26	0.0192307692307692	0
Antibiotic__Ampicillin	Fisher	0.037796267789058			2	52	5	26	0.0384615384615385	0.192307692307692
Antibiotic__Anidulafungin	Fisher	1			1	52	1	26	0.0192307692307692	0.0384615384615385
Antibiotic__Anti-tuberculosistherapy	Fisher	1			1	52	0	26	0.0192307692307692	0
Antibiotic__Azithromycin	Fisher	0.546821599453179			3	52	0	26	0.0576923076923077	0
Antibiotic__Cefixime	Fisher	0.333333333333333			0	52	1	26	0	0.0384615384615385
Antibiotic__Cefotaxime	Fisher	0.54978354978355			2	52	0	26	0.0384615384615385	0
Antibiotic__Ceftaroline	Fisher	0.333333333333333			0	52	1	26	0	0.0384615384615385
Antibiotic__Ceftazidime-avibactam	Fisher	1			1	52	0	26	0.0192307692307692	0
Antibiotic__Ceftriaxone	Fisher	0.363332271757438			11	52	3	26	0.211538461538462	0.115384615384615
Antibiotic__Cefuroxime	Fisher	1			1	52	0	26	0.0192307692307692	0
Antibiotic__Ciprofloxacin	Fisher	1			4	52	2	26	0.0769230769230769	0.0769230769230769
Antibiotic__Clindamycin	Fisher	1			1	52	1	26	0.0192307692307692	0.0384615384615385
Antibiotic__Cotrimoxazole	Fisher	0.256322624743677			1	52	2	26	0.0192307692307692	0.0769230769230769
Antibiotic__Daptomycin	Fisher	1			4	52	2	26	0.0769230769230769	0.0769230769230769
Antibiotic__Doxycycline	Fisher	0.333333333333333			0	52	1	26	0	0.0384615384615385
Antibiotic__Ertapenem	Fisher	0.295055821371611			4	52	0	26	0.0769230769230769	0
Antibiotic__Erythromycin	Fisher	1			1	52	1	26	0.0192307692307692	0.0384615384615385
Antibiotic__Fluconazole	Fisher	0.32635643161959			2	52	3	26	0.0384615384615385	0.115384615384615
Antibiotic__Imipenem	Fisher	0.597174755069492			2	52	2	26	0.0384615384615385	0.0769230769230769
Antibiotic__Levofloxacin	Fisher	0.108225108225108			0	52	2	26	0	0.0769230769230769
Antibiotic__Linezolid	Fisher	0.209922966748373			7	52	7	26	0.134615384615385	0.269230769230769
Antibiotic__LiposomalamphotericinB	Fisher	1			1	52	0	26	0.0192307692307692	0
Antibiotic__Meropenem	Fisher	1			11	52	6	26	0.211538461538462	0.230769230769231
Antibiotic__Metronidazole	Fisher	0.526049038951438			10	52	3	26	0.192307692307692	0.115384615384615
Antibiotic__Notreatment	Fisher	1			3	52	1	26	0.0576923076923077	0.0384615384615385
Antibiotic__Piperacillin-tazobactam	Fisher	0.457844833423844			17	52	11	26	0.326923076923077	0.423076923076923
Antibiotic__Teicoplanin	Fisher	0.256322624743677			1	52	2	26	0.0192307692307692	0.0769230769230769
Antibiotic__Tigecycline	Fisher	1			1	52	1	26	0.0192307692307692	0.0384615384615385
Antibiotic__Vancomycin	Fisher	1			6	52	3	26	0.115384615384615	0.115384615384615
Comorbidity__Abdominal abscess due to Bacteroides fragilis with bacteremia	Fisher	0.333333333333333			0	52	1	26	0	0.0384615384615385
Comorbidity__Acquired Immunodeficiency Syndrome	Fisher	1			1	52	0	26	0.0192307692307692	0
Comorbidity__Alcohol-related chronic liver disease	Fisher	0.333333333333333			0	52	1	26	0	0.0384615384615385
Comorbidity__Alcoholism	Fisher	0.54978354978355			2	52	0	26	0.0384615384615385	0
Comorbidity__Alzheimer's disease	Fisher	0.295055821371611			4	52	0	26	0.0769230769230769	0
Comorbidity__Arterial hypertension	Fisher	0.151457783117968			9	52	1	26	0.173076923076923	0.0384615384615385
Comorbidity__Atrial fibrillation	Fisher	1			1	52	0	26	0.0192307692307692	0
Comorbidity__Autoimmune encephalitis	Fisher	1			1	52	0	26	0.0192307692307692	0
Comorbidity__Barrett's esophagus	Fisher	0.333333333333333			0	52	1	26	0	0.0384615384615385
Comorbidity__Benign prostatic hyperplasia	Fisher	0.333333333333333			0	52	1	26	0	0.0384615384615385
Comorbidity__Biliary carcinoma	Fisher	1			2	52	1	26	0.0384615384615385	0.0384615384615385
Comorbidity__Breast carcinoma	Fisher	0.333333333333333			0	52	1	26	0	0.0384615384615385
Comorbidity__Cervical carcinoma	Fisher	1			1	52	0	26	0.0192307692307692	0
Comorbidity__Chemotherapy	Fisher	0.333333333333333			0	52	1	26	0	0.0384615384615385
Comorbidity__Cholangitis	Fisher	1			1	52	1	26	0.0192307692307692	0.0384615384615385
Comorbidity__Cholecystectomy	Fisher	0.333333333333333			0	52	1	26	0	0.0384615384615385
Comorbidity__Choledocholithiasis	Fisher	1			1	52	0	26	0.0192307692307692	0
Comorbidity__Cholelithiasis	Fisher	0.333333333333333			0	52	1	26	0	0.0384615384615385
Comorbidity__Chronic atrial fibrillation	Fisher	0.333333333333333			0	52	1	26	0	0.0384615384615385
Comorbidity__Chronic cardiovascular disease	Fisher	1			1	52	1	26	0.0192307692307692	0.0384615384615385
Comorbidity__Chronic heart failure	Fisher	0.333333333333333			0	52	1	26	0	0.0384615384615385
Comorbidity__Chronic hepatitis C virus infection	Fisher	0.54978354978355			2	52	0	26	0.0384615384615385	0
Comorbidity__Chronic Kidney disease	Fisher	0.333333333333333			0	52	1	26	0	0.0384615384615385
Comorbidity__Chronic Kidney Disease	Fisher	1			1	52	0	26	0.0192307692307692	0
Comorbidity__Chronic Obstrictive Pulmonary Disease	Fisher	1			1	52	0	26	0.0192307692307692	0
Comorbidity__Chronic Pulmonary fibrosis	Fisher	0.333333333333333			0	52	1	26	0	0.0384615384615385
Comorbidity__Chronic venous disease	Fisher	1			1	52	0	26	0.0192307692307692	0
Comorbidity__Cirrhosis	Fisher	0.333333333333333			0	52	1	26	0	0.0384615384615385
Comorbidity__Colon cancer	Fisher	0.333333333333333			0	52	1	26	0	0.0384615384615385
Comorbidity__Colonic carcinoma	Fisher	1			1	52	0	26	0.0192307692307692	0
Comorbidity__Crohn's disease	Fisher	1			1	52	0	26	0.0192307692307692	0
Comorbidity__Cutaneous herpes zoster	Fisher	0.333333333333333			0	52	1	26	0	0.0384615384615385
Comorbidity__Dementia	Fisher	0.333333333333333			0	52	1	26	0	0.0384615384615385
Comorbidity__Dependence	Fisher	1			1	52	0	26	0.0192307692307692	0
Comorbidity__Diabetes Mellitus	Fisher	0.333333333333333			0	52	1	26	0	0.0384615384615385
Comorbidity__Diabetes mellitus	Fisher	0.532573060277613			8	52	6	26	0.153846153846154	0.230769230769231
Comorbidity__Diabetic kidney disease	Fisher	0.333333333333333			0	52	1	26	0	0.0384615384615385
Comorbidity__Disseminated ovarian carcinoma	Fisher	1			1	52	0	26	0.0192307692307692	0
Comorbidity__Double-J catheter	Fisher	1			1	52	0	26	0.0192307692307692	0
Comorbidity__Dyslipidemia	Fisher	1			6	52	3	26	0.115384615384615	0.115384615384615
Comorbidity__Epilepsy	Fisher	1			1	52	1	26	0.0192307692307692	0.0384615384615385
Comorbidity__Functional dependence	Fisher	0.333333333333333			0	52	1	26	0	0.0384615384615385
Comorbidity__Functional Dependence	Fisher	1			1	52	0	26	0.0192307692307692	0
Comorbidity__Gastric ulcer	Fisher	1			1	52	0	26	0.0192307692307692	0
Comorbidity__Glioblastoma on chemotherapy	Fisher	0.333333333333333			0	52	1	26	0	0.0384615384615385
Comorbidity__Heart failure	Fisher	0.54978354978355			2	52	0	26	0.0384615384615385	0
Comorbidity__Human Immunodeficiency Virus Infection on antiretroviral therapy	Fisher	1			1	52	0	26	0.0192307692307692	0
Comorbidity__Hypothyroidism	Fisher	1			1	52	0	26	0.0192307692307692	0
Comorbidity__Kidney transplant	Fisher	1			1	52	0	26	0.0192307692307692	0
Comorbidity__Laryngectomy	Fisher	0.333333333333333			0	52	1	26	0	0.0384615384615385
Comorbidity__Liver neoplasm	Fisher	1			1	52	0	26	0.0192307692307692	0
Comorbidity__Lung carcinoma	Fisher	1			1	52	0	26	0.0192307692307692	0
Comorbidity__Lung transplant	Fisher	0.333333333333333			0	52	1	26	0	0.0384615384615385
Comorbidity__Necrotizing acute pancreatitis	Fisher	0.333333333333333			0	52	1	26	0	0.0384615384615385
Comorbidity__No	Fisher	0.170655004108501			6	52	0	26	0.115384615384615	0
Comorbidity__Obesity	Fisher	0.680282629093011			4	52	3	26	0.0769230769230769	0.115384615384615
Comorbidity__Oropharyngeal neoplasm	Fisher	0.333333333333333			0	52	1	26	0	0.0384615384615385
Comorbidity__Pancreatic carcinoma	Fisher	1			1	52	0	26	0.0192307692307692	0
Comorbidity__Pancreatic carcinoma	Fisher	0.54978354978355			2	52	0	26	0.0384615384615385	0
Comorbidity__Pancreatitis	Fisher	0.333333333333333			0	52	1	26	0	0.0384615384615385
Comorbidity__Paroxysmal atrial fibrillation	Fisher	1			1	52	0	26	0.0192307692307692	0
Comorbidity__Partial hepatectomy	Fisher	1			1	52	0	26	0.0192307692307692	0
Comorbidity__Perforated pancolitis	Fisher	1			1	52	0	26	0.0192307692307692	0
Comorbidity__Pharyngeal carcinoma	Fisher	0.333333333333333			0	52	1	26	0	0.0384615384615385
Comorbidity__Polymyalgia rheumatica	Fisher	1			1	52	0	26	0.0192307692307692	0
Comorbidity__Previous cardiac surgery	Fisher	1			1	52	0	26	0.0192307692307692	0
Comorbidity__Previously treated tuberculosis	Fisher	0.333333333333333			0	52	1	26	0	0.0384615384615385
Comorbidity__Prosthetic joint infection	Fisher	0.333333333333333			0	52	1	26	0	0.0384615384615385
Comorbidity__Psoriatic arthritis	Fisher	0.333333333333333			0	52	1	26	0	0.0384615384615385
Comorbidity__Rectal carcinoma	Fisher	1			1	52	0	26	0.0192307692307692	0
Comorbidity__Stroke	Fisher	0.256322624743677			1	52	2	26	0.0192307692307692	0.0769230769230769
Comorbidity__Trombotic arteriopathy	Fisher	1			1	52	0	26	0.0192307692307692	0
Comorbidity__Urothelial carcinoma	Fisher	0.54978354978355			2	52	0	26	0.0384615384615385	0
Comorbidity__Valvular Heart Disease	Fisher	0.333333333333333			0	52	1	26	0	0.0384615384615385
Comorbidity__Valvular heart disease	Fisher	1			1	52	0	26	0.0192307692307692	0
Comorbidity__Various	Fisher	1			5	52	2	26	0.0961538461538462	0.0769230769230769
Comorbidity__Vascular dementia	Fisher	1			1	52	0	26	0.0192307692307692	0
Comorbidity__Vascular disease	Fisher	0.108225108225108			0	52	2	26	0	0.0769230769230769
Source__Ascitic_fluid	Fisher	0.657445674028226			5	52	1	26	0.0961538461538462	0.0384615384615385
Source__Bile	Fisher	1			5	52	3	26	0.0961538461538462	0.115384615384615
Source__Biopsy	Fisher	1			1	52	0	26	0.0192307692307692	0
Source__Blood	Fisher	0.147932281920653			20	52	15	26	0.384615384615385	0.576923076923077
Source__Left_femoral_artery_sample	Fisher	1			1	52	0	26	0.0192307692307692	0
Source__Osteosynthesis_material	Fisher	0.333333333333333			0	52	1	26	0	0.0384615384615385
Source__Other	Fisher	1			1	52	0	26	0.0192307692307692	0
Source__Perineal_abscess	Fisher	0.333333333333333			0	52	1	26	0	0.0384615384615385
Source__Pus	Fisher	0.761753294732016			11	52	4	26	0.211538461538462	0.153846153846154
Source__Subcutaneous_tissue	Fisher	1			1	52	0	26	0.0192307692307692	0
Source__Urine	Fisher	0.54978354978355			2	52	0	26	0.0384615384615385	0
Source__Wound	Fisher	0.295055821371611			4	52	0	26	0.0769230769230769	0
