## Supplementary material for "Widespread occurrence of ampicillin-susceptible *Enterococcus faecium* and *Enterococcus lactis* clinical isolates with low MICs to cephalosporins from Spain and Portugal": TableS2.tsv

Table S2. Univariate analysis of genomic variables (ARGs and VFs) associated with ceftriaxone MIC in ampicillin-susceptible E. faecium isolates using Fisher's exact test.
variable	test	pvalue	high_MIC_pos	high_MIC_total	low_MIC_pos	low_MIC_total	prev_high_MIC	prev_low_MIC
ARG_aac(6')-aph(2'')	Fisher	0.622889155662265	2	32	2	19	0.0625	0.105263157894737
ARG_aac(6')-Ii	Fisher	1	32	32	19	19	1	1
ARG_ant(6)-Ia	Fisher	0.526935065466593	10	32	4	19	0.3125	0.210526315789474
ARG_ant(9)-Ia	Fisher	1	0	32	0	19	0	0
ARG_aph(3')-Ia	Fisher	1	1	32	1	19	0.03125	0.0526315789473684
ARG_aph(3')-III	Fisher	0.469864814223581	5	32	5	19	0.15625	0.263157894736842
ARG_cat	Fisher	1	1	32	1	19	0.03125	0.0526315789473684
ARG_cat(pC194)	Fisher	1	1	32	0	19	0.03125	0
ARG_dfrG	Fisher	0.372549019607843	0	32	1	19	0	0.0526315789473684
ARG_dfrK	Fisher	0.523137254901961	2	32	0	19	0.0625	0
ARG_erm(A)	Fisher	1	0	32	0	19	0	0
ARG_erm(B)	Fisher	1	8	32	5	19	0.25	0.263157894736842
ARG_erm(T)	Fisher	1	0	32	0	19	0	0
ARG_fexA	Fisher	0.523137254901961	2	32	0	19	0.0625	0
ARG_fexB	Fisher	1	1	32	1	19	0.03125	0.0526315789473684
ARG_lnu(A)	Fisher	0.547466986794718	1	32	2	19	0.03125	0.105263157894737
ARG_lnu(B)	Fisher	0.286608206794696	8	32	2	19	0.25	0.105263157894737
ARG_lnu(G)	Fisher	0.284705882352941	3	32	0	19	0.09375	0
ARG_lsa(E)	Fisher	0.1760968634283	9	32	2	19	0.28125	0.105263157894737
ARG_msr(C)	Fisher	0.284705882352941	29	32	19	19	0.90625	1
ARG_NarA	Fisher	1	1	32	0	19	0.03125	0
ARG_NarB	Fisher	1	1	32	0	19	0.03125	0
ARG_optrA	Fisher	0.523137254901961	2	32	0	19	0.0625	0
ARG_poxtA	Fisher	1	1	32	1	19	0.03125	0.0526315789473684
ARG_tet(L)	Fisher	0.743193321253293	9	32	4	19	0.28125	0.210526315789474
ARG_tet(M)	Fisher	0.15773698139588	17	32	6	19	0.53125	0.315789473684211
ARG_tet(S)	Fisher	1	1	32	0	19	0.03125	0
ARG_VanHAX	Fisher	1	0	32	0	19	0	0
ARG_VanHBX	Fisher	1	0	32	0	19	0	0
PointMutation_gyrA_E87G	Fisher	1	1	32	0	19	0.03125	0
PointMutation_gyrA_S83I	Fisher	0.547466986794718	1	32	2	19	0.03125	0.105263157894737
PointMutation_gyrA_S83R	Fisher	1	0	32	0	19	0	0
PointMutation_gyrA_S83Y	Fisher	0.372549019607843	0	32	1	19	0	0.0526315789473684
PointMutation_parC_S80I	Fisher	0.139591836734694	1	32	3	19	0.03125	0.157894736842105
PointMutation_parC_S80R	Fisher	1	1	32	0	19	0.03125	0
PointMutation_pbp5_A216S	Fisher	0.130878589767418	29	32	14	19	0.90625	0.736842105263158
PointMutation_pbp5_A499I	Fisher	1	9	32	5	19	0.28125	0.263157894736842
PointMutation_pbp5_A499T	Fisher	0.547416280907653	22	32	11	19	0.6875	0.578947368421053
PointMutation_pbp5_A68T	Fisher	0.554146308083625	14	32	6	19	0.4375	0.315789473684211
PointMutation_pbp5_D204G	Fisher	0.380829560552229	15	32	6	19	0.46875	0.315789473684211
PointMutation_pbp5_E100Q	Fisher	0.139591836734694	31	32	16	19	0.96875	0.842105263157895
PointMutation_pbp5_E525D	Fisher	0.139591836734694	31	32	16	19	0.96875	0.842105263157895
PointMutation_pbp5_E629V	Fisher	1	0	32	0	19	0	0
PointMutation_pbp5_E85D	Fisher	0.554146308083625	14	32	6	19	0.4375	0.315789473684211
PointMutation_pbp5_G66E	Fisher	0.130878589767418	29	32	14	19	0.90625	0.736842105263158
PointMutation_pbp5_K144Q	Fisher	0.139591836734694	31	32	16	19	0.96875	0.842105263157895
PointMutation_pbp5_L177I	Fisher	0.130878589767418	29	32	14	19	0.90625	0.736842105263158
PointMutation_pbp5_M485A	Fisher	1	0	32	0	19	0	0
PointMutation_pbp5_N496K	Fisher	0.139591836734694	31	32	16	19	0.96875	0.842105263157895
PointMutation_pbp5_P667S	Fisher	0.554146308083625	14	32	6	19	0.4375	0.315789473684211
PointMutation_pbp5_R34Q	Fisher	0.130878589767418	29	32	14	19	0.90625	0.736842105263158
PointMutation_pbp5_S27G	Fisher	0.139591836734694	31	32	16	19	0.96875	0.842105263157895
PointMutation_pbp5_T172A	Fisher	0.139591836734694	31	32	16	19	0.96875	0.842105263157895
PointMutation_pbp5_T324A	Fisher	0.130878589767418	29	32	14	19	0.90625	0.736842105263158
PointMutation_pbp5_V24A	Fisher	0.139591836734694	31	32	16	19	0.96875	0.842105263157895
VF_acm	Fisher	0.711370843299505	27	32	15	19	0.84375	0.789473684210526
VF_bepA	Fisher	1	32	32	19	19	1	1
VF_capD	Fisher	0.622889155662265	2	32	2	19	0.0625	0.105263157894737
VF_ccpA	Fisher	1	32	32	19	19	1	1
VF_ecbA	Fisher	0.145845187695565	4	32	6	19	0.125	0.315789473684211
VF_empA	Fisher	0.101091409500667	27	32	12	19	0.84375	0.631578947368421
VF_empB	Fisher	0.726072876003513	26	32	14	19	0.8125	0.736842105263158
VF_empC	Fisher	0.514920717922887	25	32	13	19	0.78125	0.68421052631579
VF_fms11	Fisher	0.747698701582183	8	32	6	19	0.25	0.315789473684211
VF_fms13	Fisher	0.622889155662265	30	32	17	19	0.9375	0.894736842105263
VF_fms14	Fisher	0.227942873610343	24	32	11	19	0.75	0.578947368421053
VF_fms15	Fisher	0.76300346502975	22	32	12	19	0.6875	0.631578947368421
VF_fms16	Fisher	0.747698701582183	8	32	6	19	0.25	0.315789473684211
VF_fms17	Fisher	0.711370843299505	27	32	15	19	0.84375	0.789473684210526
VF_fms19	Fisher	0.747698701582183	8	32	6	19	0.25	0.315789473684211
VF_fms20	Fisher	0.246724746851465	11	32	10	19	0.34375	0.526315789473684
VF_fms21	Fisher	0.249161201009994	14	32	12	19	0.4375	0.631578947368421
VF_fnm	Fisher	1	31	32	19	19	0.96875	1
VF_gls20	Fisher	0.179234468995739	30	32	15	19	0.9375	0.789473684210526
VF_gls33	Fisher	0.179234468995739	30	32	15	19	0.9375	0.789473684210526
VF_glsB	Fisher	0.179234468995739	30	32	15	19	0.9375	0.789473684210526
VF_glsB1	Fisher	0.179234468995739	30	32	15	19	0.9375	0.789473684210526
VF_hylEntfm	Fisher	1	0	32	0	19	0	0
VF_IS16	Fisher	0.0868231251797667	2	32	5	19	0.0625	0.263157894736842
VF_lysM1	Fisher	0.526082696215181	24	32	12	19	0.75	0.631578947368421
VF_lysM2	Fisher	1	32	32	19	19	1	1
VF_lysM3	Fisher	1	29	32	17	19	0.90625	0.894736842105263
VF_lysM4	Fisher	1	32	32	19	19	1	1
VF_orf1481	Fisher	0.711370843299505	5	32	4	19	0.15625	0.210526315789474
VF_prpA	Fisher	0.561423920666508	13	32	10	19	0.40625	0.526315789473684
VF_ptsD	Fisher	0.179234468995739	2	32	4	19	0.0625	0.210526315789474
VF_sagA	Fisher	1	31	32	19	19	0.96875	1
VF_scm	Fisher	0.563982501648507	19	32	13	19	0.59375	0.68421052631579
VF_sgrA	Fisher	0.658559445980057	3	32	3	19	0.09375	0.157894736842105
VF_tirE1	Fisher	1	0	32	0	19	0	0
VF_tirE2	Fisher	1	0	32	0	19	0	0
