## Supplementary material for "Widespread occurrence of ampicillin-susceptible *Enterococcus faecium* and *Enterococcus lactis* clinical isolates with low MICs to cephalosporins from Spain and Portugal": TableS5.tsv

Table S5. Predicted psr and pbp5 locus identified across genome assemblies by BLASTN searches. For each predicted operon, the table reports the assembly, contig, strand orientation, genomic coordinates, operon length, and the nucleotide sequence identity, alignment coverage and hit length for each gene.
assembly	contig	strand	operon_start	operon_end	operon_length	psr_identity	psr_coverage	psr_hit_length	psr_start	psr_end	pbp5_identity	pbp5_coverage	pbp5_hit_length	pbp5_start	pbp5_end
COR2_nanopore_contigs.fasta	COR2_nanopore_contig_1	-	1378794	1381448	2655	90.528	62.0338983050848	549	1380900	1381448	94.706	100.147275405007	2040	1378794	1380833
EfmR1.fa	contig00027	+	12911	15565	2655	90.528	62.0338983050848	549	12911	13459	94.755	100.147275405007	2040	13526	15565
EfmR5.fa	contig00016	-	43058	45712	2655	90.528	62.0338983050848	549	45164	45712	94.755	100.147275405007	2040	43058	45097
EfmR6.fa	contig00032	+	10455	13109	2655	90.528	62.0338983050848	549	10455	11003	94.706	100.147275405007	2040	11070	13109
EfmR7.fa	contig00010	-	43083	45737	2655	90.528	62.0338983050848	549	45189	45737	94.755	100.147275405007	2040	43083	45122
HPH343_contigs.fasta	HPH343_contig_62	+	13177	15831	2655	90.528	62.0338983050848	549	13177	13725	94.706	100.147275405007	2040	13792	15831
HPH80_3_contigs.fasta	HPH80_3_contig_31	+	12356	15010	2655	90.528	62.0338983050848	549	12356	12904	94.755	100.147275405007	2040	12971	15010
M1031132_contigs.fasta	M1031132_spades_contig_13	-	51054	53711	2658	90.528	62.0338983050848	549	53163	53711	94.616	100.294550810015	2043	51054	53096
M1255986DN_contigs.fasta	M1255986DN_contig_15	-	30826	33480	2655	90.528	62.0338983050848	549	32932	33480	94.755	100.147275405007	2040	30826	32865
M592905_contigs.fasta	M592905_contig_40	-	8412	11087	2676	90.526	64.4067796610169	570	10518	11087	94.951	100.147275405007	2040	8412	10451
CHP85_contigs.fasta	CHP85_2_contig_13	-	50946	53776	2831	90.759	81.9209039548023	725	53052	53776	94.902	100.147275405007	2040	50946	52985
801042_contigs.fasta	801042_contig_41	-	30	2882	2853	90.897	84.406779661017	747	2136	2882	95	100.147275405007	2040	30	2069
CHP01_contigs.fasta	CHP01_contig_18	-	28067	30919	2853	90.897	84.406779661017	747	30173	30919	95	100.147275405007	2040	28067	30106
M126237_contigs.fasta	M126237_contig_35	-	30	2882	2853	90.897	84.406779661017	747	2136	2882	95	100.147275405007	2040	30	2069
M165444_contigs.fasta	M165444_contig_34	+	23713	26565	2853	90.897	84.406779661017	747	23713	24459	95	100.147275405007	2040	24526	26565
M260840_contigs.genomas.fasta	M260840_NODE_2_length_76279_bpcov_148.5	+	22500	25352	2853	90.897	84.406779661017	747	22500	23246	95	100.147275405007	2040	23313	25352
M992564_contigs.fasta	M992564_contig_41	-	8413	11265	2853	90.897	84.406779661017	747	10519	11265	94.902	100.147275405007	2040	8413	10452
COR13_contigs.fasta	COR13_contig_1	+	2330437	2333488	3052	99.548	100	885	2330437	2331321	99.46	100	2037	2331452	2333488
COR16_contigs.fasta	COR16_contig_1	+	90118	93169	3052	99.661	100	885	90118	91002	99.804	100	2037	91133	93169
COR17_contigs.fasta	COR17_contig_1	-	786666	789711	3046	92.316	100	885	788827	789711	95.533	100	2037	786666	788702
COR18_contigs.fasta	COR18_contig_1	-	1810756	1813807	3052	99.661	100	885	1812923	1813807	99.902	100	2037	1810756	1812792
COR19_contigs.fasta	COR19_contig_1	+	373413	377805	4393	91.977	100	885	373413	374297	95.533	100	2037	375769	377805
COR22.fasta	NODE_edge_1_edge_3_length_2531007_cov_163.05	+	938929	941974	3046	92.316	100	885	938929	939813	95.484	100	2037	939938	941974
COR23.fasta	NODE_edge_1_edge_2_edge_9_edge_3_edge_10_edge_4_length_2657174_cov_34.2686	+	158114	161160	3047	92.316	100	885	158114	158998	95.68	100	2037	159124	161160
COR25.fasta	NODE_edge_1_edge_6_edge_27_edge_28_edge_2_edge_14_edge_26_edge_13_edge_12_edge_29_edge_11_edge_10_edge_9_length_2734843_cov_47.8542	-	2281390	2284436	3047	92.316	100	885	2283552	2284436	95.484	100	2037	2281390	2283426
COR26.fasta	NODE_edge_1_edge_5_edge_2_length_2507599_cov_101.862	+	1656338	1660730	4393	91.977	100	885	1656338	1657222	95.533	100	2037	1658694	1660730
COR28.fasta	NODE_edge_1_edge_9_edge_15_edge_7_edge_59_edge_5_length_2600387_cov_130.53	-	2231965	2235016	3052	99.435	100	885	2234132	2235016	99.362	100	2037	2231965	2234001
COR29.fasta	NODE_edge_1_length_2527286_cov_126	+	1618857	1623249	4393	91.977	100	885	1618857	1619741	95.533	100	2037	1621213	1623249
COR31.fasta	NODE_edge_12_edge_13_edge_20_edge_19_edge_2_edge_4_edge_8_edge_6_length_2496223_cov_55.1872	-	696730	699776	3047	91.977	100	885	698892	699776	95.631	100	2037	696730	698766
COR33.fasta	NODE_edge_37_edge_38_edge_5_edge_40_edge_39_edge_3_edge_10_edge_41_length_2432779_cov_201.577	+	242897	245943	3047	92.316	100	885	242897	243781	95.68	100	2037	243907	245943
COR34.fasta	NODE_edge_16_edge_7_edge_2_edge_5_length_2660109_cov_198.583	-	940033	943078	3046	92.316	100	885	942194	943078	95.484	100	2037	940033	942069
COR37.fasta	NODE_edge_1_edge_40_edge_3_edge_5_edge_9_edge_11_edge_13_edge_6_edge_38_edge_39_length_2446784_cov_285.458	-	2100170	2103216	3047	92.316	100	885	2102332	2103216	95.68	100	2037	2100170	2102206
COR38.fasta	NODE_edge_20_edge_21_edge_7_edge_9_edge_4_length_2523159_cov_81.7582	-	2463711	2466757	3047	92.203	100	885	2465873	2466757	95.68	100	2037	2463711	2465747
COR39.fasta	NODE_edge_1_length_2682715_cov_197	-	1809758	1812803	3046	92.316	100	885	1811919	1812803	95.484	100	2037	1809758	1811794
COR8_contigs.fasta	COR8_contig_1	-	742309	745355	3047	97.853	100	885	744471	745355	95.876	100	2037	742309	744345
Efm10_14808AAC.fa	contig00004	-	61597	64642	3046	92.316	100	885	63758	64642	95.533	100	2037	61597	63633
Efm1_14801AAC.fa	contig00004	+	48181	51227	3047	91.977	100	885	48181	49065	95.533	100	2037	49191	51227
Efm2_05716AAC.fa	contig00001	+	87639	90684	3046	92.203	100	885	87639	88523	95.533	100	2037	88648	90684
Efm4_05718AAC.fa	contig00001	+	45708	48754	3047	92.316	100	885	45708	46592	95.729	100	2037	46718	48754
Efm53.fa	contig00033	+	17097	20148	3052	99.548	100	885	17097	17981	99.705	100	2037	18112	20148
Efm54.fa	contig00004	+	108761	111762	3002	92.316	100	885	108761	109645	95.533	100	2037	109726	111762
Efm55.fa	contig00001	-	163047	166098	3052	99.548	100	885	165214	166098	99.853	100	2037	163047	165083
Efm56.fa	contig00003	-	163403	166454	3052	98.757	100	885	165570	166454	98.576	100	2037	163403	165439
Efm57.fa	contig00001	+	145467	148513	3047	97.514	100	885	145467	146351	95.729	100	2037	146477	148513
Efm58.fa	contig00003	+	206600	209645	3046	92.316	100	885	206600	207484	95.533	100	2037	207609	209645
Efm59.fa	contig00016	-	5186	8232	3047	97.853	100	885	7348	8232	95.876	100	2037	5186	7222
Efm5_14804AAC.fa	contig00016	-	53430	56476	3047	91.977	100	885	55592	56476	95.434	100	2037	53430	55466
Efm60.fa	contig00001	+	309342	312387	3046	92.316	100	885	309342	310226	95.533	100	2037	310351	312387
Efm61.fa	contig00005	-	190392	193438	3047	92.316	100	885	192554	193438	95.729	100	2037	190392	192428
Efm62.fa	contig00006	+	45478	48523	3046	92.316	100	885	45478	46362	95.533	100	2037	46487	48523
Efm63.fa	contig00016	-	52865	55911	3047	91.977	100	885	55027	55911	95.533	100	2037	52865	54901
Efm65.fa	contig00004	+	35584	38635	3052	99.548	100	885	35584	36468	99.46	100	2037	36599	38635
Efm66.fa	contig00003	-	158205	161250	3046	92.316	100	885	160366	161250	95.533	100	2037	158205	160241
Efm67.fa	contig00001	+	751203	754254	3052	99.548	100	885	751203	752087	99.215	100	2037	752218	754254
Efm68.fa	contig00029	-	15615	18661	3047	97.853	100	885	17777	18661	95.876	100	2037	15615	17651
Efm6_14805AAC.fa	contig00001	+	14014	17059	3046	92.203	100	885	14014	14898	95.484	100	2037	15023	17059
Efm70.fa	contig00001	+	152517	155568	3052	99.661	100	885	152517	153401	99.755	100	2037	153532	155568
Efm71.fa	contig00004	+	57508	60553	3046	92.316	100	885	57508	58392	95.533	100	2037	58517	60553
Efm7_14806AAC_2.fa	contig00019	-	51447	54492	3046	92.316	100	885	53608	54492	95.533	100	2037	51447	53483
Efm9_05723AAC.fa	contig00001	+	173028	176073	3046	92.316	100	885	173028	173912	95.533	100	2037	174037	176073
HPH294.fasta	NODE_edge_8_edge_4_length_2099585_cov_294.039	-	420151	423197	3047	91.977	100	885	422313	423197	95.484	100	2037	420151	422187
HPH300.fasta	NODE_edge_17_edge_10_edge_2_edge_11_edge_8_edge_4_edge_3_edge_21_edge_19_edge_18_length_2565296_cov_313.096	-	1364890	1367941	3052	99.548	100	885	1367057	1367941	99.902	100	2037	1364890	1366926
HPH308_contigs.fasta	HPH308_contig_4	+	199282	202327	3046	92.316	100	885	199282	200166	95.533	100	2037	200291	202327
HPH309.fasta	NODE_edge_10_edge_31_edge_11_edge_3_edge_6_edge_2_length_2637020_cov_428.626	+	1618307	1621353	3047	92.316	100	885	1618307	1619191	95.434	100	2037	1619317	1621353
HPH310.fasta	NODE_edge_1_edge_11_edge_62_length_2606521_cov_82.9995	-	1981755	1986150	4396	99.548	100	885	1985266	1986150	99.215	100	2037	1981755	1983791
HPH325_contigs.fasta	HPH325_contig_1	-	163029	166075	3047	99.548	100	885	165191	166075	99.951	100	2037	163029	165065
HPH329.fasta	NODE_edge_1_edge_39_edge_15_edge_90_edge_23_edge_22_edge_20_edge_19_edge_89_edge_12_edge_88_edge_6_edge_87_edge_86_edge_85_length_2697789_cov_240.717	+	260845	263896	3052	99.548	100	885	260845	261729	99.951	100	2037	261860	263896
HPH334.fasta	NODE_edge_11_edge_55_edge_12_edge_3_edge_56_edge_4_edge_52_edge_53_edge_7_edge_2_length_2609203_cov_183.747	+	641551	644602	3052	99.548	100	885	641551	642435	99.902	100	2037	642566	644602
HPH348_contigs.fasta	HPH348_contig_1	+	1848711	1851757	3047	91.977	100	885	1848711	1849595	95.582	100	2037	1849721	1851757
HPH354_contigs.fasta	HPH354_contig_3	+	20891	23942	3052	99.435	100	885	20891	21775	99.902	100	2037	21906	23942
HPH358_contigs.fasta	HPH358_contig_1	-	162995	166046	3052	99.435	100	885	165162	166046	99.902	100	2037	162995	165031
HPH370_contigs.fasta	HPH370_contig_1	-	162997	166048	3052	99.435	100	885	165164	166048	99.902	100	2037	162997	165033
HPH372_contigs.fasta	HPH372_contig_1	+	162972	166023	3052	98.531	100	885	162972	163856	98.724	100	2037	163987	166023
HPH373_contigs.fasta	HPH373_contig_1	-	180227	183278	3052	98.644	100	885	182394	183278	98.724	100	2037	180227	182263
HPH385_contigs.fasta	HPH385_contig_1	-	44574	47619	3046	92.316	100	885	46735	47619	95.533	100	2037	44574	46610
HPH387_contigs.fasta	HPH387_contig_1	+	318900	321945	3046	92.09	100	885	318900	319784	95.484	100	2037	319909	321945
HPH390_contigs.fasta	HPH390_contig_29	+	14733	17784	3052	99.435	100	885	14733	15617	99.558	100	2037	15748	17784
HPH395_2_contigs.fasta	HPH395_2_contig_49	+	16043	19094	3052	99.435	100	885	16043	16927	99.656	100	2037	17058	19094
HPH399.fasta	NODE_edge_2_length_2597923_cov_188	+	1956578	1959623	3046	92.203	100	885	1956578	1957462	95.533	100	2037	1957587	1959623
HPH407_contigs.fasta	HPH407_contig_1	-	65275	68320	3046	92.316	100	885	67436	68320	95.533	100	2037	65275	67311
HPH417_contigs.fasta	HPH417_contig_1	-	200222	203273	3052	99.548	100	885	202389	203273	99.951	100	2037	200222	202258
HPH418_contigs.fasta	HPH418_contig_1	-	1332039	1335090	3052	98.757	100	885	1334206	1335090	98.527	100	2037	1332039	1334075
HPH421_contigs.fasta	HPH421_contig_1	+	293878	296929	3052	99.435	100	885	293878	294762	99.902	100	2037	294893	296929
HPH442.2.fasta	NODE_edge_10_edge_69_edge_18_edge_17_edge_7_edge_68_edge_4_edge_71_length_2658558_cov_164.975	-	1401881	1404932	3052	99.548	100	885	1404048	1404932	99.509	100	2037	1401881	1403917
HPH445.fasta	NODE_edge_1_length_2689087_cov_182	-	2677951	2680997	3047	92.203	100	885	2680113	2680997	95.582	100	2037	2677951	2679987
