## Supplementary material for "Widespread occurrence of ampicillin-susceptible *Enterococcus faecium* and *Enterococcus lactis* clinical isolates with low MICs to cephalosporins from Spain and Portugal": TableS6.tsv

Table S6. Genes and functional annotations within the chromosomal deletion including the pbp5 operon. The table shows the corresponding E. faecium SRR24 reference protein, OGS identifier, functional description, COG category, Pfam domains and VFs.
Isolate	Species	SRR24_ref_id	Ogs	Description	COG_category	Pfams	abricate_vf
COR35	E_faecium	lcl|NZ_CP038996.1_prot_WP_086321967.1_1352	COG0768	NTF2-like N-terminal transpeptidase domain	M	MecA_N,PBP_dimer,Transpeptidase
COR35	E_faecium	lcl|NZ_CP038996.1_prot_WP_002287763.1_1354	28U5Y	-	-	-
COR35	E_faecium	lcl|NZ_CP038996.1_prot_WP_002287766.1_1355	COG1853	Flavin reductase like domain	S	Flavin_Reduct
COR35	E_faecium	lcl|NZ_CP038996.1_prot_WP_002287767.1_1356	COG3010	Converts N-acetylmannosamine-6-phosphate (ManNAc-6-P) to N-acetylglucosamine-6-phosphate (GlcNAc-6-P)	G	NanE
COR35	E_faecium	lcl|NZ_CP038996.1_prot_WP_002295936.1_1357	COG4405	ASCH	S	ASCH
COR35	E_faecium	lcl|NZ_CP038996.1_prot_WP_002287770.1_1358	COG1154	Catalyzes the acyloin condensation reaction between C atoms 2 and 3 of pyruvate and glyceraldehyde 3-phosphate to yield 1-deoxy-D-xylulose-5-phosphate (DXP)	H	DXP_synthase_N,Transket_pyr,Transketolase_C
COR35	E_faecium	lcl|NZ_CP038996.1_prot_WP_002295937.1_1359	COG3711	transcriptional antiterminator	K	HTH_Mga,Mga,PRD_Mga
COR35	E_faecium	lcl|NZ_CP038996.1_prot_WP_002295938.1_1360	COG2066	Glutaminase	E	Glutaminase
COR35	E_faecium	lcl|NZ_CP038996.1_prot_WP_002295940.1_1361	COG0531	Amino acid permease	E	AA_permease_2
COR35	E_faecium	lcl|NZ_CP038996.1_prot_WP_002296683.1_1362	COG0004	Ammonium Transporter Family	U	Ammonium_transp
COR35	E_faecium	lcl|NZ_CP038996.1_prot_WP_002295943.1_1363
COR35	E_faecium	lcl|NZ_CP038996.1_prot_WP_002290686.1_1364	COG2261	Transglycosylase associated protein	S	Transgly_assoc	glsB1-Entfm
COR35	E_faecium	lcl|NZ_CP038996.1_prot_WP_002295944.1_1365	COG1302	Asp23 family, cell envelope-related function	S	Asp23	gls20-Entfm
COR35	E_faecium	lcl|NZ_CP038996.1_prot_WP_002295945.1_1366	COG5547	Small integral membrane protein (DUF2273)	S	DUF2273
COR35	E_faecium	lcl|NZ_CP038996.1_prot_WP_002295947.1_1367	2ED8H	-	-	-
COR35	E_faecium	lcl|NZ_CP038996.1_prot_WP_002287525.1_1368	COG0675	Helix-turn-helix domain	L	HTH_OrfB_IS605,OrfB_IS605,OrfB_Zn_ribbon
COR35	E_faecium	lcl|NZ_CP038996.1_prot_WP_002287522.1_1369	COG1943	Transposase IS200 like	L	Y1_Tnp
COR35	E_faecium	lcl|NZ_CP038996.1_prot_WP_002291299.1_1370	28T41	-	-	-
COR35	E_faecium	lcl|NZ_CP038996.1_prot_WP_002295138.1_1371	2EEF1	Protein of unknown function (DUF2975)	S	DUF2975
COR35	E_faecium	lcl|NZ_CP038996.1_prot_WP_002295139.1_1372	COG3655	Cro/C1-type HTH DNA-binding domain	K	HTH_26
COR35	E_faecium	lcl|NZ_CP038996.1_prot_WP_002295142.1_1373	29JHK	-	-	-
COR35	E_faecium	lcl|NZ_CP038996.1_prot_WP_002291278.1_1374	COG2261	Transglycosylase associated protein	S	Transgly_assoc	glsB-Entfm
COR35	E_faecium	lcl|NZ_CP038996.1_prot_WP_002296679.1_1375	COG1302	Asp23 family, cell envelope-related function	S	Asp23	gls33-Entfm
COR35	E_faecium	lcl|NZ_CP038996.1_prot_WP_002291274.1_1376	COG5547	Small integral membrane protein (DUF2273)	S	DUF2273
COR35	E_faecium	lcl|NZ_CP038996.1_prot_WP_002296677.1_1377	2ED8H	-	-	-
COR35	E_faecium	lcl|NZ_CP038996.1_prot_WP_002296675.1_1378	COG1028	short chain dehydrogenase reductase family	IQ	adh_short_C2
COR35	E_faecium	lcl|NZ_CP038996.1_prot_WP_002303839.1_1379	COG0598	CorA-like Mg2+ transporter protein	P	CorA
COR35	E_faecium	lcl|NZ_CP038996.1_prot_WP_002296672.1_1380	29P4V	Iron-sulphur cluster biosynthesis	S	Fe-S_biosyn
COR35	E_faecium	lcl|NZ_CP038996.1_prot_WP_002296671.1_1381	COG1442	Glycosyl transferase family 8	M	Glyco_transf_8
COR35	E_faecium	lcl|NZ_CP038996.1_prot_WP_002296670.1_1382	COG1442	Glycosyl transferase family 8	M	Glyco_transf_8
COR35	E_faecium	lcl|NZ_CP038996.1_prot_WP_002296669.1_1383	COG0561	Sucrose-6F-phosphate phosphohydrolase	S	Hydrolase_3
COR35	E_faecium	lcl|NZ_CP038996.1_prot_WP_002296667.1_1384	COG1335	Isochorismatase family	Q	Isochorismatase
COR35	E_faecium	lcl|NZ_CP038996.1_prot_WP_002321681.1_1385	298HG	-	-	-
COR35	E_faecium	lcl|NZ_CP038996.1_prot_WP_002296665.1_1386	29KUC	-	-	-
COR35	E_faecium	lcl|NZ_CP038996.1_prot_WP_002296663.1_1387	COG1476	Transcriptional	K	HTH_3
COR35	E_faecium	lcl|NZ_CP038996.1_prot_WP_002296662.1_1388	2AK1X	Pyrimidine dimer DNA glycosylase	S	Pyr_excise
COR35	E_faecium	lcl|NZ_CP038996.1_prot_WP_002303842.1_1389
COR35	E_faecium	lcl|NZ_CP038996.1_prot_WP_002297218.1_1390	COG3464	InterPro IPR002560 Transposase, IS204 IS1001 IS1096 IS1165	L	DDE_Tnp_ISL3,HTH_Tnp_ISL3,zf-ISL3
COR35	E_faecium	lcl|NZ_CP038996.1_prot_WP_002296658.1_1392	2DJN7	-	-	-
COR35	E_faecium	lcl|NZ_CP038996.1_prot_WP_002296656.1_1393	COG0637	Haloacid dehalogenase-like hydrolase	S	HAD_2
COR35	E_faecium	lcl|NZ_CP038996.1_prot_WP_002296654.1_1394	COG1312	Catalyzes the dehydration of D-mannonate	G	UxuA
COR35	E_faecium	lcl|NZ_CP038996.1_prot_WP_002296653.1_1395	COG2893	PTS system fructose IIA component	G	EIIA-man
COR35	E_faecium	lcl|NZ_CP038996.1_prot_WP_002321678.1_1396	2CH88	-	-	-
COR35	E_faecium	lcl|NZ_CP038996.1_prot_WP_002296650.1_1397	2CH88	-	-	-
COR35	E_faecium	lcl|NZ_CP038996.1_prot_WP_002296648.1_1398	COG3444	PTS system sorbose subfamily IIB component	G	PTSIIB_sorb
COR35	E_faecium	lcl|NZ_CP038996.1_prot_WP_002296647.1_1399	COG3716	PTS system mannose/fructose/sorbose family IID component	G	EIID-AGA
COR35	E_faecium	lcl|NZ_CP038996.1_prot_WP_002296646.1_1400	COG3715	PTS system sorbose-specific iic component	G	EII-Sor
COR35	E_faecium	lcl|NZ_CP038996.1_prot_WP_002296645.1_1401	COG0371	Iron-containing alcohol dehydrogenase	C	Fe-ADH
COR35	E_faecium	lcl|NZ_CP038996.1_prot_WP_002321677.1_1402	COG0371	Dehydrogenase	C	Fe-ADH_2
COR35	E_faecium	lcl|NZ_CP038996.1_prot_WP_002296641.1_1403	COG1052	D-isomer specific 2-hydroxyacid dehydrogenase, catalytic domain	CH	2-Hacid_dh,2-Hacid_dh_C
COR35	E_faecium	lcl|NZ_CP038996.1_prot_WP_002296640.1_1404	COG1023	6-phosphogluconate dehydrogenase, C-terminal domain	G	6PGD,NAD_binding_2
COR35	E_faecium	lcl|NZ_CP038996.1_prot_WP_002296639.1_1405	COG1737	Helix-turn-helix domain, rpiR family	K	HTH_6,SIS
COR35	E_faecium	lcl|NZ_CP038996.1_prot_WP_002296638.1_1406	29KWD	Protein of unknown function (DUF3955)	S	DUF3955
COR35	E_faecium	lcl|NZ_CP038996.1_prot_WP_002296637.1_1407	COG0657	Carboxylesterase family	I	Abhydrolase_3
COR35	E_faecium	lcl|NZ_CP038996.1_prot_WP_002296634.1_1409	COG1335	Isochorismatase family	Q	Isochorismatase
COR35	E_faecium	lcl|NZ_CP038996.1_prot_WP_002296633.1_1410	COG1393	arsenate reductase (glutaredoxin) activity	P	ArsC,Glutaredoxin
Efm69	E_faecium	lcl|NZ_CP038996.1_prot_WP_086321967.1_1352	COG0768	NTF2-like N-terminal transpeptidase domain	M	MecA_N,PBP_dimer,Transpeptidase
Efm69	E_faecium	lcl|NZ_CP038996.1_prot_WP_002287763.1_1354	28U5Y	-	-	-
Efm69	E_faecium	lcl|NZ_CP038996.1_prot_WP_002287766.1_1355	COG1853	Flavin reductase like domain	S	Flavin_Reduct
Efm69	E_faecium	lcl|NZ_CP038996.1_prot_WP_002287767.1_1356	COG3010	Converts N-acetylmannosamine-6-phosphate (ManNAc-6-P) to N-acetylglucosamine-6-phosphate (GlcNAc-6-P)	G	NanE
Efm69	E_faecium	lcl|NZ_CP038996.1_prot_WP_002295936.1_1357	COG4405	ASCH	S	ASCH
Efm69	E_faecium	lcl|NZ_CP038996.1_prot_WP_002287770.1_1358	COG1154	Catalyzes the acyloin condensation reaction between C atoms 2 and 3 of pyruvate and glyceraldehyde 3-phosphate to yield 1-deoxy-D-xylulose-5-phosphate (DXP)	H	DXP_synthase_N,Transket_pyr,Transketolase_C
Efm69	E_faecium	lcl|NZ_CP038996.1_prot_WP_002295937.1_1359	COG3711	transcriptional antiterminator	K	HTH_Mga,Mga,PRD_Mga
Efm69	E_faecium	lcl|NZ_CP038996.1_prot_WP_002295938.1_1360	COG2066	Glutaminase	E	Glutaminase
Efm69	E_faecium	lcl|NZ_CP038996.1_prot_WP_002295940.1_1361	COG0531	Amino acid permease	E	AA_permease_2
Efm69	E_faecium	lcl|NZ_CP038996.1_prot_WP_002296683.1_1362	COG0004	Ammonium Transporter Family	U	Ammonium_transp
Efm69	E_faecium	lcl|NZ_CP038996.1_prot_WP_002295943.1_1363
Efm69	E_faecium	lcl|NZ_CP038996.1_prot_WP_002290686.1_1364	COG2261	Transglycosylase associated protein	S	Transgly_assoc	glsB1-Entfm
Efm69	E_faecium	lcl|NZ_CP038996.1_prot_WP_002295944.1_1365	COG1302	Asp23 family, cell envelope-related function	S	Asp23	gls20-Entfm
Efm69	E_faecium	lcl|NZ_CP038996.1_prot_WP_002295945.1_1366	COG5547	Small integral membrane protein (DUF2273)	S	DUF2273
Efm69	E_faecium	lcl|NZ_CP038996.1_prot_WP_002295947.1_1367	2ED8H	-	-	-
Efm69	E_faecium	lcl|NZ_CP038996.1_prot_WP_002287525.1_1368	COG0675	Helix-turn-helix domain	L	HTH_OrfB_IS605,OrfB_IS605,OrfB_Zn_ribbon
Efm69	E_faecium	lcl|NZ_CP038996.1_prot_WP_002287522.1_1369	COG1943	Transposase IS200 like	L	Y1_Tnp
Efm69	E_faecium	lcl|NZ_CP038996.1_prot_WP_002291299.1_1370	28T41	-	-	-
Efm69	E_faecium	lcl|NZ_CP038996.1_prot_WP_002295138.1_1371	2EEF1	Protein of unknown function (DUF2975)	S	DUF2975
Efm69	E_faecium	lcl|NZ_CP038996.1_prot_WP_002295139.1_1372	COG3655	Cro/C1-type HTH DNA-binding domain	K	HTH_26
Efm69	E_faecium	lcl|NZ_CP038996.1_prot_WP_002295142.1_1373	29JHK	-	-	-
Efm69	E_faecium	lcl|NZ_CP038996.1_prot_WP_002291278.1_1374	COG2261	Transglycosylase associated protein	S	Transgly_assoc	glsB-Entfm
Efm69	E_faecium	lcl|NZ_CP038996.1_prot_WP_002296679.1_1375	COG1302	Asp23 family, cell envelope-related function	S	Asp23	gls33-Entfm
Efm69	E_faecium	lcl|NZ_CP038996.1_prot_WP_002291274.1_1376	COG5547	Small integral membrane protein (DUF2273)	S	DUF2273
Efm69	E_faecium	lcl|NZ_CP038996.1_prot_WP_002296677.1_1377	2ED8H	-	-	-
Efm69	E_faecium	lcl|NZ_CP038996.1_prot_WP_002296675.1_1378	COG1028	short chain dehydrogenase reductase family	IQ	adh_short_C2
Efm69	E_faecium	lcl|NZ_CP038996.1_prot_WP_002303839.1_1379	COG0598	CorA-like Mg2+ transporter protein	P	CorA
Efm69	E_faecium	lcl|NZ_CP038996.1_prot_WP_002296672.1_1380	29P4V	Iron-sulphur cluster biosynthesis	S	Fe-S_biosyn
Efm69	E_faecium	lcl|NZ_CP038996.1_prot_WP_002296671.1_1381	COG1442	Glycosyl transferase family 8	M	Glyco_transf_8
Efm69	E_faecium	lcl|NZ_CP038996.1_prot_WP_002296670.1_1382	COG1442	Glycosyl transferase family 8	M	Glyco_transf_8
Efm69	E_faecium	lcl|NZ_CP038996.1_prot_WP_002296669.1_1383	COG0561	Sucrose-6F-phosphate phosphohydrolase	S	Hydrolase_3
Efm69	E_faecium	lcl|NZ_CP038996.1_prot_WP_002296667.1_1384	COG1335	Isochorismatase family	Q	Isochorismatase
Efm69	E_faecium	lcl|NZ_CP038996.1_prot_WP_002321681.1_1385	298HG	-	-	-
Efm69	E_faecium	lcl|NZ_CP038996.1_prot_WP_002296665.1_1386	29KUC	-	-	-
Efm69	E_faecium	lcl|NZ_CP038996.1_prot_WP_002296663.1_1387	COG1476	Transcriptional	K	HTH_3
Efm69	E_faecium	lcl|NZ_CP038996.1_prot_WP_002296662.1_1388	2AK1X	Pyrimidine dimer DNA glycosylase	S	Pyr_excise
Efm69	E_faecium	lcl|NZ_CP038996.1_prot_WP_002303842.1_1389
Efm69	E_faecium	lcl|NZ_CP038996.1_prot_WP_002297218.1_1390	COG3464	InterPro IPR002560 Transposase, IS204 IS1001 IS1096 IS1165	L	DDE_Tnp_ISL3,HTH_Tnp_ISL3,zf-ISL3
Efm69	E_faecium	lcl|NZ_CP038996.1_prot_WP_002296658.1_1392	2DJN7	-	-	-
HPH342	E_faecium	lcl|NZ_CP038996.1_prot_WP_002295918.1_1329	COG0167	Catalyzes the conversion of dihydroorotate to orotate	F	DHO_dh
HPH342	E_faecium	lcl|NZ_CP038996.1_prot_WP_002295919.1_1330	COG3212	Peptidase propeptide and YPEB domain	S	PepSY
HPH342	E_faecium	lcl|NZ_CP038996.1_prot_WP_002295921.1_1331	COG2230	Mycolic acid cyclopropane synthetase	M	CMAS
HPH342	E_faecium	lcl|NZ_CP038996.1_prot_WP_002295923.1_1332	COG5521	maltodextrose utilization protein MalA	S	DUF1189
HPH342	E_faecium	lcl|NZ_CP038996.1_prot_WP_002288156.1_1333	COG3833	Binding-protein-dependent transport system inner membrane component	U	BPD_transp_1
HPH342	E_faecium	lcl|NZ_CP038996.1_prot_WP_002288157.1_1334	COG1175	Binding-protein-dependent transport system inner membrane component	U	BPD_transp_1
HPH342	E_faecium	lcl|NZ_CP038996.1_prot_WP_002288159.1_1335	COG2182	Bacterial extracellular solute-binding protein	G	SBP_bac_8
HPH342	E_faecium	lcl|NZ_CP038996.1_prot_WP_002288160.1_1336	COG0366	Alpha amylase, N-terminal ig-like domain	G	Alpha-amylase,Alpha-amylase_N,Malt_amylase_C
HPH342	E_faecium	lcl|NZ_CP038996.1_prot_WP_002296272.1_1337	COG1284	Uncharacterised 5xTM membrane BCR, YitT family COG1284	S	DUF2179,YitT_membrane
HPH342	E_faecium	lcl|NZ_CP038996.1_prot_WP_002288162.1_1338	COG2764	glyoxalase bleomycin resistance protein dioxygenase	S	Glyoxalase
HPH342	E_faecium	lcl|NZ_CP038996.1_prot_WP_002288163.1_1339	COG1764	OsmC-like protein	O	OsmC
HPH342	E_faecium	lcl|NZ_CP038996.1_prot_WP_002288165.1_1340	COG1846	helix_turn_helix multiple antibiotic resistance protein	K	MarR
HPH342	E_faecium	lcl|NZ_CP038996.1_prot_WP_086321985.1_1341	COG0628	AI-2E family transporter	S	AI-2E_transport
HPH342	E_faecium	lcl|NZ_CP038996.1_prot_WP_002303246.1_1344	COG1312	Catalyzes the dehydration of D-mannonate	G	UxuA
HPH342	E_faecium	lcl|NZ_CP038996.1_prot_WP_002303247.1_1345	COG0246	Mannitol dehydrogenase Rossmann domain	G	Mannitol_dh,Mannitol_dh_C
HPH342	E_faecium	lcl|NZ_CP038996.1_prot_WP_002288176.1_1346	COG1802	FCD domain	K	FCD,GntR
HPH342	E_faecium	lcl|NZ_CP038996.1_prot_WP_002288178.1_1347	COG0450	Redoxin	O	1-cysPrx_C,AhpC-TSA
HPH342	E_faecium	lcl|NZ_CP038996.1_prot_WP_002296277.1_1348	COG3634	Thioredoxin domain	O	Pyr_redox_2,Thioredoxin_3
HPH342	E_faecium	lcl|NZ_CP038996.1_prot_WP_002288180.1_1349	COG4898	Uncharacterized protein conserved in bacteria (DUF2200)	S	DUF2200
HPH342	E_faecium	lcl|NZ_CP038996.1_prot_WP_002288181.1_1350	COG3247	Short repeat of unknown function (DUF308)	S	DUF308
HPH342	E_faecium	lcl|NZ_CP038996.1_prot_WP_002295931.1_1351	COG0475	Belongs to the monovalent cation proton antiporter 2 (CPA2) transporter (TC 2.A.37) family	P	Na_H_Exchanger
HPH342	E_faecium	lcl|NZ_CP038996.1_prot_WP_086321967.1_1352	COG0768	NTF2-like N-terminal transpeptidase domain	M	MecA_N,PBP_dimer,Transpeptidase
HPH342	E_faecium	lcl|NZ_CP038996.1_prot_WP_002287763.1_1354	28U5Y	-	-	-
HPH342	E_faecium	lcl|NZ_CP038996.1_prot_WP_002287766.1_1355	COG1853	Flavin reductase like domain	S	Flavin_Reduct
HPH342	E_faecium	lcl|NZ_CP038996.1_prot_WP_002287767.1_1356	COG3010	Converts N-acetylmannosamine-6-phosphate (ManNAc-6-P) to N-acetylglucosamine-6-phosphate (GlcNAc-6-P)	G	NanE
HPH342	E_faecium	lcl|NZ_CP038996.1_prot_WP_002295936.1_1357	COG4405	ASCH	S	ASCH
HPH342	E_faecium	lcl|NZ_CP038996.1_prot_WP_002287770.1_1358	COG1154	Catalyzes the acyloin condensation reaction between C atoms 2 and 3 of pyruvate and glyceraldehyde 3-phosphate to yield 1-deoxy-D-xylulose-5-phosphate (DXP)	H	DXP_synthase_N,Transket_pyr,Transketolase_C
HPH342	E_faecium	lcl|NZ_CP038996.1_prot_WP_002295937.1_1359	COG3711	transcriptional antiterminator	K	HTH_Mga,Mga,PRD_Mga
HPH342	E_faecium	lcl|NZ_CP038996.1_prot_WP_002295938.1_1360	COG2066	Glutaminase	E	Glutaminase
HPH342	E_faecium	lcl|NZ_CP038996.1_prot_WP_002295940.1_1361	COG0531	Amino acid permease	E	AA_permease_2
HPH342	E_faecium	lcl|NZ_CP038996.1_prot_WP_002296683.1_1362	COG0004	Ammonium Transporter Family	U	Ammonium_transp
HPH342	E_faecium	lcl|NZ_CP038996.1_prot_WP_002295943.1_1363
HPH342	E_faecium	lcl|NZ_CP038996.1_prot_WP_002290686.1_1364	COG2261	Transglycosylase associated protein	S	Transgly_assoc	glsB1-Entfm
HPH342	E_faecium	lcl|NZ_CP038996.1_prot_WP_002295944.1_1365	COG1302	Asp23 family, cell envelope-related function	S	Asp23	gls20-Entfm
HPH342	E_faecium	lcl|NZ_CP038996.1_prot_WP_002295945.1_1366	COG5547	Small integral membrane protein (DUF2273)	S	DUF2273
HPH342	E_faecium	lcl|NZ_CP038996.1_prot_WP_002295947.1_1367	2ED8H	-	-	-
HPH342	E_faecium	lcl|NZ_CP038996.1_prot_WP_002287525.1_1368	COG0675	Helix-turn-helix domain	L	HTH_OrfB_IS605,OrfB_IS605,OrfB_Zn_ribbon
HPH342	E_faecium	lcl|NZ_CP038996.1_prot_WP_002287522.1_1369	COG1943	Transposase IS200 like	L	Y1_Tnp
HPH342	E_faecium	lcl|NZ_CP038996.1_prot_WP_002291299.1_1370	28T41	-	-	-
HPH342	E_faecium	lcl|NZ_CP038996.1_prot_WP_002295138.1_1371	2EEF1	Protein of unknown function (DUF2975)	S	DUF2975
HPH342	E_faecium	lcl|NZ_CP038996.1_prot_WP_002295139.1_1372	COG3655	Cro/C1-type HTH DNA-binding domain	K	HTH_26
HPH342	E_faecium	lcl|NZ_CP038996.1_prot_WP_002295142.1_1373	29JHK	-	-	-
HPH342	E_faecium	lcl|NZ_CP038996.1_prot_WP_002291278.1_1374	COG2261	Transglycosylase associated protein	S	Transgly_assoc	glsB-Entfm
HPH342	E_faecium	lcl|NZ_CP038996.1_prot_WP_002296679.1_1375	COG1302	Asp23 family, cell envelope-related function	S	Asp23	gls33-Entfm
HPH342	E_faecium	lcl|NZ_CP038996.1_prot_WP_002291274.1_1376	COG5547	Small integral membrane protein (DUF2273)	S	DUF2273
HPH342	E_faecium	lcl|NZ_CP038996.1_prot_WP_002296677.1_1377	2ED8H	-	-	-
HPH342	E_faecium	lcl|NZ_CP038996.1_prot_WP_002296675.1_1378	COG1028	short chain dehydrogenase reductase family	IQ	adh_short_C2
HPH342	E_faecium	lcl|NZ_CP038996.1_prot_WP_002303839.1_1379	COG0598	CorA-like Mg2+ transporter protein	P	CorA
HPH342	E_faecium	lcl|NZ_CP038996.1_prot_WP_002296672.1_1380	29P4V	Iron-sulphur cluster biosynthesis	S	Fe-S_biosyn
HPH342	E_faecium	lcl|NZ_CP038996.1_prot_WP_002296671.1_1381	COG1442	Glycosyl transferase family 8	M	Glyco_transf_8
HPH342	E_faecium	lcl|NZ_CP038996.1_prot_WP_002296670.1_1382	COG1442	Glycosyl transferase family 8	M	Glyco_transf_8
HPH342	E_faecium	lcl|NZ_CP038996.1_prot_WP_002296669.1_1383	COG0561	Sucrose-6F-phosphate phosphohydrolase	S	Hydrolase_3
HPH342	E_faecium	lcl|NZ_CP038996.1_prot_WP_002296667.1_1384	COG1335	Isochorismatase family	Q	Isochorismatase
HPH342	E_faecium	lcl|NZ_CP038996.1_prot_WP_002321681.1_1385	298HG	-	-	-
HPH342	E_faecium	lcl|NZ_CP038996.1_prot_WP_002296665.1_1386	29KUC	-	-	-
HPH342	E_faecium	lcl|NZ_CP038996.1_prot_WP_002296663.1_1387	COG1476	Transcriptional	K	HTH_3
HPH342	E_faecium	lcl|NZ_CP038996.1_prot_WP_002296662.1_1388	2AK1X	Pyrimidine dimer DNA glycosylase	S	Pyr_excise
HPH342	E_faecium	lcl|NZ_CP038996.1_prot_WP_002303842.1_1389
HPH342	E_faecium	lcl|NZ_CP038996.1_prot_WP_002297218.1_1390	COG3464	InterPro IPR002560 Transposase, IS204 IS1001 IS1096 IS1165	L	DDE_Tnp_ISL3,HTH_Tnp_ISL3,zf-ISL3
HPH359	E_faecium	lcl|NZ_CP038996.1_prot_WP_086321967.1_1352	COG0768	NTF2-like N-terminal transpeptidase domain	M	MecA_N,PBP_dimer,Transpeptidase
HPH359	E_faecium	lcl|NZ_CP038996.1_prot_WP_002287763.1_1354	28U5Y	-	-	-
HPH359	E_faecium	lcl|NZ_CP038996.1_prot_WP_002287766.1_1355	COG1853	Flavin reductase like domain	S	Flavin_Reduct
HPH359	E_faecium	lcl|NZ_CP038996.1_prot_WP_002287767.1_1356	COG3010	Converts N-acetylmannosamine-6-phosphate (ManNAc-6-P) to N-acetylglucosamine-6-phosphate (GlcNAc-6-P)	G	NanE
HPH359	E_faecium	lcl|NZ_CP038996.1_prot_WP_002295936.1_1357	COG4405	ASCH	S	ASCH
HPH359	E_faecium	lcl|NZ_CP038996.1_prot_WP_002287770.1_1358	COG1154	Catalyzes the acyloin condensation reaction between C atoms 2 and 3 of pyruvate and glyceraldehyde 3-phosphate to yield 1-deoxy-D-xylulose-5-phosphate (DXP)	H	DXP_synthase_N,Transket_pyr,Transketolase_C
HPH359	E_faecium	lcl|NZ_CP038996.1_prot_WP_002295937.1_1359	COG3711	transcriptional antiterminator	K	HTH_Mga,Mga,PRD_Mga
HPH359	E_faecium	lcl|NZ_CP038996.1_prot_WP_002295938.1_1360	COG2066	Glutaminase	E	Glutaminase
HPH359	E_faecium	lcl|NZ_CP038996.1_prot_WP_002295940.1_1361	COG0531	Amino acid permease	E	AA_permease_2
HPH359	E_faecium	lcl|NZ_CP038996.1_prot_WP_002296683.1_1362	COG0004	Ammonium Transporter Family	U	Ammonium_transp
HPH359	E_faecium	lcl|NZ_CP038996.1_prot_WP_002295943.1_1363
HPH359	E_faecium	lcl|NZ_CP038996.1_prot_WP_002290686.1_1364	COG2261	Transglycosylase associated protein	S	Transgly_assoc	glsB1-Entfm
HPH359	E_faecium	lcl|NZ_CP038996.1_prot_WP_002295944.1_1365	COG1302	Asp23 family, cell envelope-related function	S	Asp23	gls20-Entfm
HPH359	E_faecium	lcl|NZ_CP038996.1_prot_WP_002295945.1_1366	COG5547	Small integral membrane protein (DUF2273)	S	DUF2273
HPH359	E_faecium	lcl|NZ_CP038996.1_prot_WP_002295947.1_1367	2ED8H	-	-	-
HPH359	E_faecium	lcl|NZ_CP038996.1_prot_WP_002287525.1_1368	COG0675	Helix-turn-helix domain	L	HTH_OrfB_IS605,OrfB_IS605,OrfB_Zn_ribbon
HPH359	E_faecium	lcl|NZ_CP038996.1_prot_WP_002287522.1_1369	COG1943	Transposase IS200 like	L	Y1_Tnp
HPH359	E_faecium	lcl|NZ_CP038996.1_prot_WP_002291299.1_1370	28T41	-	-	-
HPH359	E_faecium	lcl|NZ_CP038996.1_prot_WP_002295138.1_1371	2EEF1	Protein of unknown function (DUF2975)	S	DUF2975
HPH359	E_faecium	lcl|NZ_CP038996.1_prot_WP_002295139.1_1372	COG3655	Cro/C1-type HTH DNA-binding domain	K	HTH_26
HPH359	E_faecium	lcl|NZ_CP038996.1_prot_WP_002295142.1_1373	29JHK	-	-	-
HPH359	E_faecium	lcl|NZ_CP038996.1_prot_WP_002291278.1_1374	COG2261	Transglycosylase associated protein	S	Transgly_assoc	glsB-Entfm
HPH359	E_faecium	lcl|NZ_CP038996.1_prot_WP_002296679.1_1375	COG1302	Asp23 family, cell envelope-related function	S	Asp23	gls33-Entfm
HPH359	E_faecium	lcl|NZ_CP038996.1_prot_WP_002291274.1_1376	COG5547	Small integral membrane protein (DUF2273)	S	DUF2273
HPH359	E_faecium	lcl|NZ_CP038996.1_prot_WP_002296677.1_1377	2ED8H	-	-	-
HPH359	E_faecium	lcl|NZ_CP038996.1_prot_WP_002296675.1_1378	COG1028	short chain dehydrogenase reductase family	IQ	adh_short_C2
HPH359	E_faecium	lcl|NZ_CP038996.1_prot_WP_002303839.1_1379	COG0598	CorA-like Mg2+ transporter protein	P	CorA
HPH359	E_faecium	lcl|NZ_CP038996.1_prot_WP_002296672.1_1380	29P4V	Iron-sulphur cluster biosynthesis	S	Fe-S_biosyn
HPH359	E_faecium	lcl|NZ_CP038996.1_prot_WP_002296671.1_1381	COG1442	Glycosyl transferase family 8	M	Glyco_transf_8
HPH359	E_faecium	lcl|NZ_CP038996.1_prot_WP_002296670.1_1382	COG1442	Glycosyl transferase family 8	M	Glyco_transf_8
HPH359	E_faecium	lcl|NZ_CP038996.1_prot_WP_002296669.1_1383	COG0561	Sucrose-6F-phosphate phosphohydrolase	S	Hydrolase_3
HPH359	E_faecium	lcl|NZ_CP038996.1_prot_WP_002296667.1_1384	COG1335	Isochorismatase family	Q	Isochorismatase
HPH359	E_faecium	lcl|NZ_CP038996.1_prot_WP_002321681.1_1385	298HG	-	-	-
HPH359	E_faecium	lcl|NZ_CP038996.1_prot_WP_002296665.1_1386	29KUC	-	-	-
HPH359	E_faecium	lcl|NZ_CP038996.1_prot_WP_002296663.1_1387	COG1476	Transcriptional	K	HTH_3
HPH359	E_faecium	lcl|NZ_CP038996.1_prot_WP_002296662.1_1388	2AK1X	Pyrimidine dimer DNA glycosylase	S	Pyr_excise
HPH359	E_faecium	lcl|NZ_CP038996.1_prot_WP_002303842.1_1389
HPH359	E_faecium	lcl|NZ_CP038996.1_prot_WP_002297218.1_1390	COG3464	InterPro IPR002560 Transposase, IS204 IS1001 IS1096 IS1165	L	DDE_Tnp_ISL3,HTH_Tnp_ISL3,zf-ISL3
HPH349	E_lactis	lcl|NZ_CP025022.1_prot_WP_024635189.1_1132	COG2207	AraC-like ligand binding domain	K	AraC_binding,HTH_18
HPH349	E_lactis	lcl|NZ_CP025022.1_prot_WP_002315032.1_1134	COG3408	Bacterial alpha-L-rhamnosidase 6 hairpin glycosidase domain	G	Bac_rhamnosid6H
HPH349	E_lactis	lcl|NZ_CP025022.1_prot_WP_002313768.1_1135	COG3037	PTS system sugar-specific permease component	S	EIIC-GAT
HPH349	E_lactis	lcl|NZ_CP025022.1_prot_WP_002315031.1_1136	COG3414	PTS system, Lactose/Cellobiose specific IIB subunit	G	PTS_IIB
HPH349	E_lactis	lcl|NZ_CP025022.1_prot_WP_002315030.1_1137	COG1762	Phosphoenolpyruvate-dependent sugar phosphotransferase system, EIIA 2	G	Mga,PRD,PTS_EIIA_2,PTS_IIB
HPH349	E_lactis	lcl|NZ_CP025022.1_prot_WP_127808517.1_1138	2BRSX	-	-	-
HPH349	E_lactis	lcl|NZ_CP025022.1_prot_WP_002315028.1_1139	COG0673	Oxidoreductase family, C-terminal alpha/beta domain	S	GFO_IDH_MocA,GFO_IDH_MocA_C
HPH349	E_lactis	lcl|NZ_CP025022.1_prot_WP_002315027.1_1140	COG1737	Helix-turn-helix domain, rpiR family	K	HTH_6,SIS
HPH349	E_lactis	lcl|NZ_CP025022.1_prot_WP_127808519.1_1141	COG3764	Sortase family	M	Sortase
HPH349	E_lactis	lcl|NZ_CP025022.1_prot_WP_127808521.1_1144	COG2304	von Willebrand factor (vWF) type A domain	M	Cna_B,VWA,VWA_2	empA-Entfm-hosp
HPH349	E_lactis	lcl|NZ_CP025022.1_prot_WP_025477251.1_1145	COG3711	Mga helix-turn-helix domain	K	HTH_11,Mga
HPH349	E_lactis	lcl|NZ_CP025022.1_prot_WP_002315018.1_1146	COG1309	Bacterial regulatory proteins, tetR family	K	TetR_N
HPH349	E_lactis	lcl|NZ_CP025022.1_prot_WP_002315017.1_1147	COG1136	AAA domain, putative AbiEii toxin, Type IV TA system	V	ABC_tran
HPH349	E_lactis	lcl|NZ_CP025022.1_prot_WP_002315016.1_1148	COG0577	MacB-like periplasmic core domain	V	FtsX,MacB_PCD
HPH349	E_lactis	lcl|NZ_CP025022.1_prot_WP_002315015.1_1149	COG0745	Transcriptional regulatory protein, C terminal	K	Response_reg,Trans_reg_C
HPH349	E_lactis	lcl|NZ_CP025022.1_prot_WP_127808523.1_1150	COG5002	His Kinase A (phosphoacceptor) domain	T	HATPase_c,HisKA
HPH349	E_lactis	lcl|NZ_CP025022.1_prot_WP_127808525.1_1151	COG3861	Heat induced stress protein YflT	S	DUF2382,YflT
HPH349	E_lactis	lcl|NZ_CP025022.1_prot_WP_002315011.1_1152	COG4974	Belongs to the 'phage' integrase family	L	Phage_integrase
HPH349	E_lactis	lcl|NZ_CP025022.1_prot_WP_002315010.1_1153	COG0318	AMP-binding enzyme	IQ	AMP-binding
HPH349	E_lactis	lcl|NZ_CP025022.1_prot_WP_002315008.1_1154	COG0351	Phosphomethylpyrimidine kinase	H	Phos_pyr_kin
HPH349	E_lactis	lcl|NZ_CP025022.1_prot_WP_002290784.1_1155	COG4720	ECF-type riboflavin transporter, S component	S	ECF-ribofla_trS
HPH349	E_lactis	lcl|NZ_CP025022.1_prot_WP_002290783.1_1156	COG4475	Belongs to the UPF0340 family	S	DUF436
HPH349	E_lactis	lcl|NZ_CP025022.1_prot_WP_002315007.1_1157	COG0366	Alpha-amylase domain	G	Alpha-amylase,DUF3459,Malt_amylase_C
HPH349	E_lactis	lcl|NZ_CP025022.1_prot_WP_002315006.1_1158	COG0714	von Willebrand factor (vWF) type A domain	P	AAA_5,CobT_C,VWA
HPH349	E_lactis	lcl|NZ_CP025022.1_prot_WP_002290778.1_1159	28NIH	-	-	-
HPH349	E_lactis	lcl|NZ_CP025022.1_prot_WP_002315005.1_1160	COG1307	DegV family	S	DegV
HPH349	E_lactis	lcl|NZ_CP025022.1_prot_WP_002315003.1_1161	COG2244	MviN-like protein	S	Polysacc_synt,Polysacc_synt_C
HPH349	E_lactis	lcl|NZ_CP025022.1_prot_WP_002290769.1_1162	COG4392	Branched-chain amino acid transport protein (AzlD)	S	AzlD
HPH349	E_lactis	lcl|NZ_CP025022.1_prot_WP_002315001.1_1163	COG1296	AzlC protein	E	AzlC
HPH349	E_lactis	lcl|NZ_CP025022.1_prot_WP_002315000.1_1164	COG0053	Cation efflux family	P	Cation_efflux,ZT_dimer
HPH349	E_lactis	lcl|NZ_CP025022.1_prot_WP_002329215.1_1165	2DNM7	Domain of unknown function (DUF4430)	S	DUF4430
HPH349	E_lactis	lcl|NZ_CP025022.1_prot_WP_002290764.1_1166	COG4720	Psort location CytoplasmicMembrane, score	S	ECF-ribofla_trS,ECF_trnsprt
HPH349	E_lactis	lcl|NZ_CP025022.1_prot_WP_002290763.1_1167	2EXTM	-	-	-
HPH349	E_lactis	lcl|NZ_CP025022.1_prot_WP_002290761.1_1168	2EXR5	-	-	-
HPH349	E_lactis	lcl|NZ_CP025022.1_prot_WP_002290760.1_1169	2BM5C	-	-	-
HPH349	E_lactis	lcl|NZ_CP025022.1_prot_WP_002314997.1_1170	COG4868	Domain of unknown function (DUF1846)	S	DUF1846
HPH349	E_lactis	lcl|NZ_CP025022.1_prot_WP_002314996.1_1171	COG1972	Na+ dependent nucleoside transporter C-terminus	F	Gate,Nucleos_tra2_C,Nucleos_tra2_N
HPH349	E_lactis	lcl|NZ_CP025022.1_prot_WP_025477250.1_1172	COG0194	Guanylate kinase homologues.	F	Guanylate_kin
HPH349	E_lactis	lcl|NZ_CP025022.1_prot_WP_002335053.1_1173	COG0454	Acetyltransferase (GNAT) domain	K	Acetyltransf_1
HPH349	E_lactis	lcl|NZ_CP025022.1_prot_WP_002314994.1_1174	28MN3	-	-	-
HPH349	E_lactis	lcl|NZ_CP025022.1_prot_WP_025477249.1_1175	2DVA0	-	-	-
HPH349	E_lactis	lcl|NZ_CP025022.1_prot_WP_002306693.1_1176	COG0765	Binding-protein-dependent transport system inner membrane component	P	BPD_transp_1
HPH349	E_lactis	lcl|NZ_CP025022.1_prot_WP_002306692.1_1177	COG0834	Bacterial periplasmic substrate-binding proteins	ET	SBP_bac_3
HPH349	E_lactis	lcl|NZ_CP025022.1_prot_WP_002314992.1_1178	COG0154	Belongs to the amidase family	J	Amidase
HPH349	E_lactis	lcl|NZ_CP025022.1_prot_WP_002314991.1_1179	COG0167	Catalyzes the conversion of dihydroorotate to orotate	F	DHO_dh
HPH349	E_lactis	lcl|NZ_CP025022.1_prot_WP_025477248.1_1180	COG3212	Peptidase propeptide and YPEB domain	S	PepSY
HPH349	E_lactis	lcl|NZ_CP025022.1_prot_WP_002314989.1_1181	COG2230	Mycolic acid cyclopropane synthetase	M	CMAS
HPH349	E_lactis	lcl|NZ_CP025022.1_prot_WP_002309215.1_1182	COG5521	maltodextrose utilization protein MalA	S	DUF1189
HPH349	E_lactis	lcl|NZ_CP025022.1_prot_WP_002290731.1_1183	COG3833	Binding-protein-dependent transport system inner membrane component	U	BPD_transp_1
HPH349	E_lactis	lcl|NZ_CP025022.1_prot_WP_002290728.1_1184	COG1175	Binding-protein-dependent transport system inner membrane component	U	BPD_transp_1
HPH349	E_lactis	lcl|NZ_CP025022.1_prot_WP_002306680.1_1185	COG2182	Bacterial extracellular solute-binding protein	G	SBP_bac_8
HPH349	E_lactis	lcl|NZ_CP025022.1_prot_WP_002314987.1_1186	COG0366	Alpha amylase, N-terminal ig-like domain	G	Alpha-amylase,Alpha-amylase_N,Malt_amylase_C
HPH349	E_lactis	lcl|NZ_CP025022.1_prot_WP_002314986.1_1187	COG1284	Uncharacterised 5xTM membrane BCR, YitT family COG1284	S	DUF2179,YitT_membrane
HPH349	E_lactis	lcl|NZ_CP025022.1_prot_WP_002314985.1_1188	COG2764	glyoxalase bleomycin resistance protein dioxygenase	S	Glyoxalase
HPH349	E_lactis	lcl|NZ_CP025022.1_prot_WP_002290719.1_1189	COG1764	OsmC-like protein	O	OsmC
HPH349	E_lactis	lcl|NZ_CP025022.1_prot_WP_002290718.1_1190	COG1846	helix_turn_helix multiple antibiotic resistance protein	K	MarR
HPH349	E_lactis	lcl|NZ_CP025022.1_prot_WP_002319949.1_1191	COG0628	AI-2E family transporter	S	AI-2E_transport
HPH349	E_lactis	lcl|NZ_CP025022.1_prot_WP_223327537.1_1192	COG5386	Cell surface protein	M	NEAT
HPH349	E_lactis	lcl|NZ_CP025022.1_prot_WP_223327538.1_1193	COG5386	Cell surface protein	M	NEAT
HPH349	E_lactis	lcl|NZ_CP025022.1_prot_WP_002309202.1_1195	COG1312	Catalyzes the dehydration of D-mannonate	G	UxuA
HPH349	E_lactis	lcl|NZ_CP025022.1_prot_WP_002314982.1_1196	COG0246	Mannitol dehydrogenase Rossmann domain	G	Mannitol_dh,Mannitol_dh_C
HPH349	E_lactis	lcl|NZ_CP025022.1_prot_WP_002316279.1_1197	COG1802	FCD domain	K	FCD,GntR
HPH349	E_lactis	lcl|NZ_CP025022.1_prot_WP_002314981.1_1198	COG0450	Redoxin	O	1-cysPrx_C,AhpC-TSA
HPH349	E_lactis	lcl|NZ_CP025022.1_prot_WP_002314980.1_1199	COG3634	Thioredoxin domain	O	Pyr_redox_2,Thioredoxin_3
HPH349	E_lactis	lcl|NZ_CP025022.1_prot_WP_002309193.1_1200	COG4898	Uncharacterized protein conserved in bacteria (DUF2200)	S	DUF2200
HPH349	E_lactis	lcl|NZ_CP025022.1_prot_WP_002306663.1_1201	COG3247	Short repeat of unknown function (DUF308)	S	DUF308
HPH349	E_lactis	lcl|NZ_CP025022.1_prot_WP_002319954.1_1202	COG0475	Belongs to the monovalent cation proton antiporter 2 (CPA2) transporter (TC 2.A.37) family	P	Na_H_Exchanger
HPH349	E_lactis	lcl|NZ_CP025022.1_prot_WP_002314979.1_1203	COG0768	NTF2-like N-terminal transpeptidase domain	M	MecA_N,PBP_dimer,Transpeptidase
HPH349	E_lactis	lcl|NZ_CP025022.1_prot_WP_002314978.1_1204	COG1316	Cell envelope-related transcriptional attenuator domain	K	LytR_cpsA_psr
HPH349	E_lactis	lcl|NZ_CP025022.1_prot_WP_025477247.1_1205	COG0772	Belongs to the SEDS family	D	FTSW_RODA_SPOVE
HPH349	E_lactis	lcl|NZ_CP025022.1_prot_WP_002314976.1_1206	28U5Y	-	-	-
HPH349	E_lactis	lcl|NZ_CP025022.1_prot_WP_002306657.1_1207	COG1853	Flavin reductase like domain	S	Flavin_Reduct
HPH349	E_lactis	lcl|NZ_CP025022.1_prot_WP_025477246.1_1208	COG3010	Converts N-acetylmannosamine-6-phosphate (ManNAc-6-P) to N-acetylglucosamine-6-phosphate (GlcNAc-6-P)	G	NanE
HPH349	E_lactis	lcl|NZ_CP025022.1_prot_WP_002314974.1_1209	COG4405	ASCH	S	ASCH
HPH349	E_lactis	lcl|NZ_CP025022.1_prot_WP_002309181.1_1210	COG1154	Catalyzes the acyloin condensation reaction between C atoms 2 and 3 of pyruvate and glyceraldehyde 3-phosphate to yield 1-deoxy-D-xylulose-5-phosphate (DXP)	H	DXP_synthase_N,Transket_pyr,Transketolase_C
HPH349	E_lactis	lcl|NZ_CP025022.1_prot_WP_223327540.1_1211	COG3711	transcriptional antiterminator	K	HTH_Mga,Mga,PRD_Mga
HPH349	E_lactis	lcl|NZ_CP025022.1_prot_WP_127808614.1_1212	COG2826	PFAM Integrase catalytic region	L	rve
HPH349	E_lactis	lcl|NZ_CP025022.1_prot_WP_002314972.1_1214	COG2066	Glutaminase	E	Glutaminase
HPH349	E_lactis	lcl|NZ_CP025022.1_prot_WP_002306647.1_1215	COG0531	Amino acid permease	E	AA_permease_2
HPH349	E_lactis	lcl|NZ_CP025022.1_prot_WP_002313728.1_1216	COG0004	Ammonium Transporter Family	U	Ammonium_transp
HPH349	E_lactis	lcl|NZ_CP025022.1_prot_WP_002290684.1_1218	COG1302	Asp23 family, cell envelope-related function	S	Asp23	gls20-Entls
HPH349	E_lactis	lcl|NZ_CP025022.1_prot_WP_002290682.1_1219	COG5547	Small integral membrane protein (DUF2273)	S	DUF2273
HPH349	E_lactis	lcl|NZ_CP025022.1_prot_WP_002309174.1_1220	2ED8H	-	-	-
HPH349	E_lactis	lcl|NZ_CP025022.1_prot_WP_002291299.1_1221	28T41	-	-	-
HPH349	E_lactis	lcl|NZ_CP025022.1_prot_WP_223327541.1_1223	2DIQY	Accessory gene regulator B	S	AgrB
HPH349	E_lactis	lcl|NZ_CP025022.1_prot_WP_002306633.1_1224	2EEF1	Protein of unknown function (DUF2975)	S	DUF2975
HPH349	E_lactis	lcl|NZ_CP025022.1_prot_WP_002306632.1_1225	COG3655	Cro/C1-type HTH DNA-binding domain	K	HTH_26
HPH349	E_lactis	lcl|NZ_CP025022.1_prot_WP_002291278.1_1227	COG2261	Transglycosylase associated protein	S	Transgly_assoc	glsB-Entls
HPH349	E_lactis	lcl|NZ_CP025022.1_prot_WP_002314963.1_1228	COG1302	Asp23 family, cell envelope-related function	S	Asp23	gls33-Entls
HPH349	E_lactis	lcl|NZ_CP025022.1_prot_WP_002291274.1_1229	COG5547	Small integral membrane protein (DUF2273)	S	DUF2273
HPH349	E_lactis	lcl|NZ_CP025022.1_prot_WP_002306622.1_1230	2ED8H	-	-	-
HPH349	E_lactis	lcl|NZ_CP025022.1_prot_WP_002306620.1_1231	COG1028	short chain dehydrogenase reductase family	IQ	adh_short_C2
HPH349	E_lactis	lcl|NZ_CP025022.1_prot_WP_002314962.1_1232	COG0598	CorA-like Mg2+ transporter protein	P	CorA
HPH349	E_lactis	lcl|NZ_CP025022.1_prot_WP_002291264.1_1233	29P4V	Iron-sulphur cluster biosynthesis	S	Fe-S_biosyn
HPH349	E_lactis	lcl|NZ_CP025022.1_prot_WP_002306618.1_1234	COG1442	Glycosyl transferase family 8	M	Glyco_transf_8
HPH349	E_lactis	lcl|NZ_CP025022.1_prot_WP_002329245.1_1235	COG1442	Glycosyl transferase family 8	M	Glyco_transf_8
HPH349	E_lactis	lcl|NZ_CP025022.1_prot_WP_002306615.1_1236	COG0561	Sucrose-6F-phosphate phosphohydrolase	S	Hydrolase_3
HPH349	E_lactis	lcl|NZ_CP025022.1_prot_WP_127808527.1_1237	COG1335	Isochorismatase family	Q	Isochorismatase
HPH349	E_lactis	lcl|NZ_CP025022.1_prot_WP_002314960.1_1238	298HG	-	-	-
HPH349	E_lactis	lcl|NZ_CP025022.1_prot_WP_002314959.1_1239	29KUC	-	-	-
HPH349	E_lactis	lcl|NZ_CP025022.1_prot_WP_002306609.1_1240	COG1476	Transcriptional	K	HTH_3
HPH349	E_lactis	lcl|NZ_CP025022.1_prot_WP_002314958.1_1241	2AK1X	Pyrimidine dimer DNA glycosylase	S	Pyr_excise
HPH349	E_lactis	lcl|NZ_CP025022.1_prot_WP_127808529.1_1242	COG1278	Cold shock	K	CSD
HPH349	E_lactis	lcl|NZ_CP025022.1_prot_WP_002293298.1_1243	2DJN7	-	-	-
HPH349	E_lactis	lcl|NZ_CP025022.1_prot_WP_025477242.1_1244	29KWD	Protein of unknown function (DUF3955)	S	DUF3955
HPH349	E_lactis	lcl|NZ_CP025022.1_prot_WP_002314956.1_1245	COG0657	Carboxylesterase family	I	Abhydrolase_3
HPH349	E_lactis	lcl|NZ_CP025022.1_prot_WP_033704973.1_1246	COG1073	Prolyl oligopeptidase family	M	Hydrolase_4,MucBP
HPH349	E_lactis	lcl|NZ_CP025022.1_prot_WP_002314954.1_1247	COG1335	Isochorismatase family	Q	Isochorismatase
HPH349	E_lactis	lcl|NZ_CP025022.1_prot_WP_127808616.1_1248	COG1393	arsenate reductase (glutaredoxin) activity	P	ArsC,Glutaredoxin
HPH349	E_lactis	lcl|NZ_CP025022.1_prot_WP_002314950.1_1251	COG0760	Plays a major role in protein secretion by helping the post-translocational extracellular folding of several secreted proteins	M	Rotamase,Rotamase_2,Rotamase_3
HPH349	E_lactis	lcl|NZ_CP025022.1_prot_WP_002314948.1_1252	COG0176	Transaldolase/Fructose-6-phosphate aldolase	G	TAL_FSA
HPH349	E_lactis	lcl|NZ_CP025022.1_prot_WP_002314947.1_1253	COG3731	PTS system glucitol/sorbitol-specific IIA component	G	PTSIIA_gutA
HPH349	E_lactis	lcl|NZ_CP025022.1_prot_WP_002314946.1_1254	COG3732	Sorbitol phosphotransferase enzyme II C-terminus	G	EIIBC-GUT_C,EIIBC-GUT_N
HPH349	E_lactis	lcl|NZ_CP025022.1_prot_WP_002314945.1_1255	COG3730	PTS system enzyme II sorbitol-specific factor	G	EII-GUT
HPH349	E_lactis	lcl|NZ_CP025022.1_prot_WP_002314944.1_1256	COG4578	Glucitol operon activator protein (GutM)	K	GutM
HPH349	E_lactis	lcl|NZ_CP025022.1_prot_WP_002314943.1_1257	COG1762	Phosphoenolpyruvate-dependent sugar phosphotransferase system, EIIA 2	G	HTH_11,Mga,PRD,PTS_EIIA_2
HPH349	E_lactis	lcl|NZ_CP025022.1_prot_WP_002314942.1_1258	COG1028	KR domain	IQ	adh_short
HPH349	E_lactis	lcl|NZ_CP025022.1_prot_WP_002293281.1_1259	COG2155	Domain of unknown function (DUF378)	S	DUF378
HPH349	E_lactis	lcl|NZ_CP025022.1_prot_WP_002314941.1_1260	29JSR	-	-	-
HPH349	E_lactis	lcl|NZ_CP025022.1_prot_WP_002291922.1_1261	COG0071	Belongs to the small heat shock protein (HSP20) family	O	HSP20
HPH349	E_lactis	lcl|NZ_CP025022.1_prot_WP_033704989.1_1262	29KV1	-	-	-
HPH349	E_lactis	lcl|NZ_CP025022.1_prot_WP_002314886.1_1264	COG0582	Phage integrase family	L	Arm-DNA-bind_4,Phage_int_SAM_3,Phage_integrase
